# Borrowing Transcriptional Kinases to Activate Apoptosis

**DOI:** 10.1101/2023.10.23.563687

**Authors:** Roman Sarott, Sai Gourisankar, Basel Karim, Sabin Nettles, Haopeng Yang, Brendan G. Dwyer, Juste M. Simanauskaite, Jason Tse, Hind Abuzaid, Andrey Krokhotin, Tinghu Zhang, Stephen M. Hinshaw, Michael R. Green, Gerald R. Crabtree, Nathanael S. Gray

## Abstract

Protein kinases are disease drivers whose therapeutic targeting traditionally centers on inhibition of enzymatic activity. Here chemically induced proximity is leveraged to convert kinase inhibitors into context-specific activators of therapeutic genes. Bivalent molecules that link ligands of the transcription factor B-cell lymphoma 6 (BCL6) to ATP-competitive inhibitors of cyclin-dependent kinases (CDKs) were developed to re-localize CDK to BCL6-bound loci on chromatin and direct phosphorylation of RNA Pol II. The resulting BCL6-target proapoptotic gene expression translated into killing of diffuse large B-cell lymphoma (DLBCL) cells at 72 h with EC50s of 0.9 – 10 nM and highly specific ablation of the BCL6-regulated germinal center response in mice. The molecules exhibited 10,000-fold lower cytotoxicity in normal lymphocytes and are well tolerated in mice. Genomic and proteomic evidence corroborated a gain-of-function mechanism where, instead of global enzyme inhibition, a fraction of total kinase activity is borrowed and re-localized to BCL6-bound loci. The strategy demonstrates how kinase inhibitors can be used to context-specifically activate transcription, accessing new therapeutic space.
