## Supplemental Table 1 for "Borrowing Transcriptional Kinases to Activate Apoptosis"

### Sheet: Sheet1
Bivalent Compound	CDK9 Inhibitor	BCL6 Inhibitor	Linker	Comments	SUDHL5 EC50 (M)	Replicate 2	Replicate 3		FRET peak (M)	FRET peak (logM)	FRET peak SD	PRET peak SE	FRET max peak height	FRET area under curve		BRET peak (M)	BRET peak (logM)	BRET peak SD	BRET peak SE	BRET peak height	BRET area under curve		CDK9/cyclin T IC50 (nM)		BCL6/SMRT IC50 (nM)
THAL-SNS032	SNS032			CDK9 degrader	4.068e-08
BI3812+SNS032	SNS032	BI3812		additive effect	5.566e-07	2.90412e-07	7.1477e-08
	-	BI3812		just inhibitor	4.687e-05	3.937e-05																			18
-	SNS-032	-		just inhibitor	1.602e-07																		7.8
BAK-04-014	SNS032	BI3812	C3		1.711e-07				9.13e-08	-7.03953	0.61864	0.357172	15.1111	29.1493		1.11e-06	-5.95424	0.115503	0.0666854	2.07448	5.61689		12		2386
BAK-04-015	SNS032	BI3812	C4		1.394e-08				5.08e-08	-7.29414	0.19245	0.111111	22.8889	54.3644		1.11e-06	-5.95424	0.327315	0.188975	2.31168	6.40669		16.5		532
BAK-04-016	SNS032	BI3812	C5		1.028e-07				1.64e-07	-6.78516	0.33945	0.195982	16.2593	33.3707		3.7e-07	-6.43136	0.300609	0.173556	2.31734	6.3952		22.4		300
BAK-04-021	SNS032	BI3812	C6	CDK-TCIP1	8.55e-09	5.263e-09	6.9065e-09		9.13e-08	-7.03953	1.32776	0.766583	20.5437	42.7565		3.7e-07	-6.43136	0.783941	0.452609	2.43985	7.55588		37.1		169
BAK-04-022	SNS032	BI3812	C7		3.138e-07				5.31e-07	-6.27491	0.631805	0.364773	13.1852	25.3596		3.7e-07	-6.43136	0.241397	0.139371	1.95608	6.17236				939
BAK-04-023	SNS032	BI3812	C8		5.079e-06				5.31e-07	-6.27491	0.279624	0.161441	11.4815	24.2387		1.11e-06	-5.95424	0.615812	0.355539	1.75245	6.18777		47.5		114
BAK-04-028	SNS032	BI3812	peg1		8.285e-06
BAK-04-029	SNS032	BI3812	peg2		3.258e-06
BAK-04-030	SNS032	BI3812	peg3		1.329e-06
BAK-04-054	SNS032	BI3812	C6	BCL6 negative control	>1.0E-05	3.3314e-06	>1.0E-05		5.56e-06	-5.25493	0.111111	0.06415	2.33333	5.88197		1.11e-06	-5.95424	0.14738	0.0850901	1.29194	4.83218				1029
BAK-04-066	SNS032	BI3812	C6	CDK9 negative control	>1.0E-05	>1.0E-05	>1.0E-05		3.09e-06	-5.51004	0.06415	0.037037	1.2963	4.58402		1.11e-06	-5.95424	0.081781	0.0472163	1.23883	4.68356		>10000		180
BAK-04-054+BAK-04-066	SNS032	BI3812		additive effect	1.555e-06	1.804e-06
RCS-03-036	SNS032	CCT373567	C4		1.34e-07				2.95e-07	-6.53018	1.55556	0.8981	28.3333	78.5281
RCS-03-037	SNS032	CCT373567	C5		3.35e-07				9.56e-07	-6.01954	0.819013	0.472857	21.4074	49.9832
BAK-04-101	SNS032	CCT373567	C6		6.351e-08				5.31e-07	-6.27491	0.570178	0.329192	20.2963	47.3324		1.11111e-06	-5.95424	0.393182	0.227004	4.88304	12.457		80.5		383
RCS-03-038	SNS032	CCT373567	C7		3.35e-07				9.56e-07	-6.01954	0.616232	0.355782	14.1725	28.1608
RCS-03-131-1	SNS032	GSK137	C4		5.397e-07				9.56e-07	-6.01954	0.173205	0.1	6.1	12.2954		3.33333e-06	-5.47712	0.0728426	0.0420557	1.9938	5.40173				3851
RCS-03-131-2	SNS032	GSK137	C5		2.582e-07				1.64e-07	-6.78516	0.455803	0.263158	5.26316	11.4791		1.11111e-06	-5.95424	0.115941	0.0669385	1.93517	5.53934				1612
RCS-03-131-3	SNS032	GSK137	C7		5.087e-07				1.72e-06	-5.76447	0.0911606	0.0526316	3.21053	7.01098		1e-05	-5	0.215459	0.124395	1.98188	6.28179				986
RCS-03-131-4	SNS032	GSK137	C8		9.511e-07				1.72e-06	-5.76447	0.0911606	0.0526316	1.68421	4.68939		1.11111e-06	-5.95424	0.238379	0.137628	1.97754	6.02461				3040
BAK_04_198	SNS-032	BI3812	rigid		1.909e-09				2.82e-08	-7.54975	1.37477	0.793725	30.6	83.6024		3.7037e-07	-6.43136	0.378313	0.218419	3.38389	11.0743		4.23		139
BAK_04_205	SNS-032	BI3812	rigid		2.429e-09				2.82e-08	-7.54975	1.86346	1.07587	27.95	79.415		3.33333e-06	-5.47712	0.13924	0.0803901	2.75182	9.43211		3.84		108
BAK_04_230	SNS-032	BI3812	rigid		1.442e-09				1.64e-07	-6.78516	2.92425	1.68832	26.2105	70.9272		1.23457e-07	-6.90849	0.303657	0.175316	2.63404	8.86671		6.57		49
BAK_04_232	SNS-032	BI3812	rigid	CDK-TCIP2	4.985e-10	1.357e-09	9.2775e-10		1.64e-07	-6.78516	0.556455	0.32127	26.4255	75.1969		3.7037e-07	-6.43136	0.314778	0.181737	2.45338	8.67036		5.57		49
BAK_04_238	SNS-032	BI3812	rigid		1.765e-09				5.08e-08	-7.29414	0.390006	0.22517	20.9149	45.719									10.1
BAK_04_248	SNS-032	BI3812	rigid		1.981e-09				5.08e-08	-7.29414	0.160635	0.0927425	24.0213	54.6455									6.46
BAK_04_249	SNS-032	BI3812	rigid		2.892e-09				9.13e-08	-7.03953	1.58807	0.916871	29.2979	76.3839		1.23457e-07	-6.90849	0.236008	0.136259	2.29778	7.74618		5.72		27
BAK_04_253	SNS-032	BI3812	rigid		1.763e-09				5.08e-08	-7.29414	0.934476	0.53952	29.1277	66.6294		1.23457e-07	-6.90849	0.103078	0.0595119	2.31516	7.71141		6.07		22
BAK_04_263	SNS-032	BI3812	rigid		1.241e-09				2.82e-08	-7.54975	1.1547	0.666667	33.1667	90.2344		1.23457e-07	-6.90849	0.0863821	0.0498727	2.52265	9.27646		4.05		14
-	AT7519	-	-	just inhibitor																			5.99
BAK-04-139	AT7519	BI3812	C3		2.512e-07				5.08e-08	-7.29414	0.631805	0.364773	23.1481	65.6761									6.6
BAK-04-140	AT7519	BI3812	C4		3.885e-08				2.82e-08	-7.54975	0.788289	0.455119	23.9259	74.9327									6.9
BAK-04-141	AT7519	BI3812	C5		2.891e-07				2.95e-07	-6.53018	0.231296	0.133539	22.6296	61.8387									12.7
BAK-04-142	AT7519	BI3812	C6		3.14e-08				2.95e-07	-6.53018	1.74625	1.0082	23.2222	66.1111		1.11111e-06	-5.95424	1.84841	1.06718	4.93876	14.5728		18.7		98
BAK-04-143	AT7519	BI3812	C7		5.561e-07				9.13e-08	-7.03953	0.111111	0.06415	17.5556	37.3604									27.3
-	AZD4573	-	-	just inhibitor																			0.883
BAK-04-144	AZD4573	BI3812	C3		1.422e-07				2.82e-08	-7.54975	1.29345	0.746773	18.8966	39.7166									6.04
BAK-04-145	AZD4573	BI3812	C4		9.859e-08				5.08e-08	-7.29414	0.623557	0.360011	19.931	50.1754									7.27
BAK-04-146	AZD4573	BI3812	C5		3.266e-08				2.82e-08	-7.54975	0.537533	0.310345	21.931	57.1901									6.18
BAK-04-147	AZD4573	BI3812	C6		1.21e-08				2.82e-08	-7.54975	0.179178	0.103448	16.4483	31.1805		1.11111e-06	-5.95424	0.30346	0.175203	4.14723	11.5248		14.9		87
BAK-04-148	AZD4573	BI3812	C7		1.531e-08				2.82e-08	-7.29414	1.5003	0.866197	18.069	37.3023									25.5
-	KB0742	-	-	just inhibitor																			8.1
RCS-03-010	KB0742	BI3812			>1.0E-05				9.13e-08	-7.03953	0.413793	0.238904	15.931	33.4122		1.11111e-06	-5.95424	0.785567	0.453547	2.59559	7.29922
RCS-03-011	KB0742	BI3812			>1.0E-05				5.31e-07	-6.27491	0.238904	0.137931	10.6897	27.015
BAK-04-098	KB0742	BI3812			>1.0E-05				1.64e-07	-6.78516	0.530855	0.306489	9.55172	22.2843									419
BAK-04-099	KB0742	BI3812			>1.0E-05				1.64e-07	-6.78516	0.0597259	0.0344828	4.37931	9.94174
BAK-04-100	KB0742	BI3812			>1.0E-05				9.13e-08	-7.03953	0.103448	0.0597259	3.93103	10.4125
	BAY1251152	-	-	just inhibitor																			8.49
RCS-03-018	BAY1251152	BI3812	C7		5.788e-07				9.56e-07	-6.01954	0.279624	0.161441	15.3704	31.2877
RCS-03-019	BAY1251152	BI3812	C6						9.13e-08	-7.03953	0.231296	0.133539	14.4815	31.2322
RCS-03-020	BAY1251152	BI3812	C8		4.256e-07				5.31e-07	-6.27491	0.733924	0.423731	10.069	17.9437		3.7037e-07	-6.43136	0.435133	0.251224	4.43823	13.0895		476		130
BAK-04-105	BAY1251152	BI3812	C4		8.508e-07				1.64e-07	-6.78516	0.569749	0.328945	12.7586	25.6898
BAK-04-127	BAY1251152	BI3812	C5		8.485e-07				9.13e-08	-7.03953	0.788289	0.455119	16.0741	33.8324
-	NVP2	-	-	just inhibitor	6.818e-09																		2.5
BAK-04-174	NVP2	BI3812	C7		3.66e-08				9.13e-08	-7.03953	0.214286	0.123718	9.42857	18.1303		1.11111e-06	-5.95424	0.0817811	0.0472163	1.23883	4.68356		108		182
BAK-04-175	NVP2	BI3812	C6		5.68e-08				9.13e-08	-7.03953	0.279624	0.161441	16.4815	29.9366		1.11111e-06	-5.95424	0.115503	0.0666854	2.07448	5.61689		75.3
BAK-04-176	NVP2	BI3812	C5		9.04e-08				9.13e-08	-7.03953	0.925185	0.534156	19.5926	38.9354		1.11111e-06	-5.95424	0.327315	0.188975	2.31168	6.40669		50.8
RCS-03-097	NVP2	BI3812	C3		7.95e-08				2.95e-07	-6.53018	0.713392	0.411877	23	55.8064		3.7037e-07	-6.43136	0.614109	0.354556	2.119	7.03881		25.1		309
RCS-03-098	NVP2	BI3812	C4		1.02e-07				5.31e-07	-6.27491	1.30931	0.755929	22.75	55.0053		1.11111e-06	-5.95424	0.14738	0.0850901	1.29194	4.83218		34.9
Bivalent Compound	CDK12/13 Inhibitor	BCL6 Inhibitor	Linker	Comments	SUDHL5 EC50 (M)	Replicate 2	Replicate 3
BAK-04-338		BI3812			4e-07	9.68e-07	4.58e-07
BAK-04-340		-	-	just CDK12/13 inhibitor	>1.00E-5	>1.00E-5	>1.00E-5
BAK-04-340+BI3812		BI3812	-	additive effect	1.19e-05	8.73e-06	1.31e-05
