## Supplemental Table 2 for "Borrowing Transcriptional Kinases to Activate Apoptosis"

### Sheet: Sheet1
Lineage Subtypes in PRISM Assay
Abbreviation
ADRC	Adrenal Cortex
LNMA	Adrenal Carcinoma
BLDC	Bile Duct
CHLN	Cholangiocarcinoma
GLLA	Gallbladder Adenocarcinoma
BLOD	Blood
ALL	Acute Lymphoblastic Leukemia
AML	Acute Myeloid Leukemia
CLL	Chronic Lymphocytic Leukemia
CML	Chronic Myelogenous Leukemia
HRCL	Hairy Cell Leukemia
Bone	Bone
CHND	Chondrosarcoma
EWNS	Ewing Sarcoma
OSTS	Osteosarcoma
BRST	Breast
BRDC	Breast Ductal Carcinoma
BRSA	Breast Adenocarcinoma
BRSC	Breast Carcinoma
CLRC	Colorectal
CCMA	Caecum Adenocarcinoma
CLRA	Colorectal Adenocarcinoma
CNNS	Central Nervous System
GLIM	Glioma
MDLL	Medulloblastoma
MNNG	Meningioma
CRVX	Cervix
CRVA	Cervical Adenocarcinoma
CRVC	Cervical Carcinoma
CRVS	Cervical Squamous
EMBR	Embryo
TRTM	Teratoma
ENGK	Engineered Kidney
EPDC	Epidermoic Carcinoma
SKNS	Skin Squamous
ESPH	Esophagus
ESPA	Esophagus Adenocarcinoma
ESPS	Esophagus Squamous
EYE	Eye
RTNB	Retinoblastoma
UVLM	Uveal Melanoma
FBRB	Fibroblast
FBST	Fibroblast Soft Tissue
GSTR	Gastric
GSTA	Gastric Adenocarcinoma
KDNY	Kidney
MLRT	Malignant Rhabdoid Tumor
RNCC	Renal Cell Carcinoma
LIVR	Liver
HPTB	Hepatoblastoma
HPTC	Hepatocellular Carcinoma
LUNG	Lung
LNGC	Lung Carcinoid
MSTH	Mesothelioma
NSCL	Non-Small Cell Lung Cancer
SCLC	Small Cell Lung Cancer
LYMP	Lymphocyte
ATL	Adult T-Cell Leukemia
HDGL	Hodgkin Lymphoma
LYMU	Lymphoma Unspecified
NNHL	Non-Hodgkin Lymphoma
OVRY	Ovary
BRNT	Brenner Tumor
KRKT	Krukenberg Tumor
MXGC	Mixed Germ Cell
OVRA	Ovary Adenocarcinoma
OVRC	Ovary Carcinoma
PLSC	Plasma Cell
MLTM	Multiple Myeloma
PNCR	Pancreas
ENDC	Endocrine
EXCR	Exocrine
PRNS	Peripheral Nervous System
NRBL	Neuroblastoma
PNET	Primitive Neuroectodermal Tumor
PRST	Prostate
PRSA	Prostate Adenocarcinoma
SFTT	Soft Tissue
ATRT	Atypical Tetraoid/Rhabdoid Tumor
ECMA	Uterine Sarcoma
EPTS	Epithelioid Sarcoma
LMYS	Leiomyosarcoma
LPSR	Liposarcoma
MLRT	Malignant Rhabdoid Tumor
PLMS	Pleomorphic Sarcoma
RCMA	Fibrosarcoma
RHBD	Rhabdomyosarcoma
THYS	Thyroid Sarcoma
SKIN	Skin
MLNM	Melanoma
MRCC	Merkel Cell Carcinoma
SKNS	Skin Squamous
THYR	Thyroid
DQMS	Thyroid Squamous
THYC	Thyroid Carcinoma
UPPA	Upper Aerodigestive
UPAS	Upper Aerodigestive Squamous
URNT	Urinary Tract
RNMA	Bladder Carcinoma
UTRS	Uterus
CHRC	Choriocarcinoma
CLCC	Clear Cell Carcinoma
ENDA	Endometrial Adenocarcinoma
ENDS	Endometrial Squamous
ENSS	Endometrial Stromal Sarcoma
LQMS	Endometrial Adenosquamous
MLLC	Mullerian Carcinoma
MMMT	Malignant Mixed Mullerian Tumor
UTRC	Uterine Carcinosarcoma
